# Chromosomal domain formation by archaeal SMC, a roadblock protein, and DNA structure

**DOI:** 10.1101/2024.05.14.594075

**Authors:** Kodai Yamaura, Naomichi Takemata, Masashi Kariya, Sonoko Ishino, Masataka Yamauchi, Shoji Takada, Yoshizumi Ishino, Haruyuki Atomi

## Abstract

Structural maintenance of chromosomes (SMC) complexes fold genomes by extruding DNA loops. In eukaryotes, loop-extruding SMC complexes form topologically associating domains (TADs) by being stalled by roadblock proteins. It remains unclear whether a similar mechanism of domain formation exists in prokaryotes. Using high-resolution chromosome conformation capture sequencing, we show that an archaeal homolog of the bacterial Smc-ScpAB complex organizes the genome of *Thermococcus kodakarensis* into TAD-like domains. We also find that TrmBL2, a nucleoid-associated protein that forms a stiff nucleoprotein filament, stalls the *T. kodakarensis* SMC complex and establishes a boundary at the site-specific recombination site *dif*. TrmBL2 stalls the SMC complex at tens of additional non-boundary loci with lower efficiency. Intriguingly, the stalling efficiency is correlated with structural properties of underlying DNA sequences. Our study illuminates not only a eukaryotic-like mechanism of domain formation in archaea, but also an unforeseen role of intrinsic DNA structure in large-scale genome organization.
