## Supplementary Table S1 for "Chromosomal domain formation by archaeal SMC, a roadblock protein, and DNA structure"

### Sheet: Sheet1
Table S1. DNA oligos used for deletion plasmid construction and probe synthesis
Purpose	Sequence	Note
pUD3-∆smc construction	AAAACTGCAGACGGGTTTACAGGAAGCTG	For PCR of smc ORF and upstream and downstream 1-kb regions
	AAAAGTCGACCTCCAAGCGGATCGATG	For PCR of smc ORF and upstream and downstream 1-kb regions
	CCACACCTAAATCTTGGAGAAGAG	For inverse PCR
	TATATGGAATCCAGATTCGAGCC	For inverse PCR
pUD3-∆scpA construction	AAAACTGCAGAGCTTGAAGAGCTGAAGACG	For PCR of scpA ORF and upstream and downstream 1-kb regions
	AAAAGTCGACTATGAGGTCTCGTCTGAGG	For PCR of scpA ORF and upstream and downstream 1-kb regions
	CATATATCACGCCTCCAGCC	For inverse PCR
	TCAAACATGGGGAAGGTAGAC	For inverse PCR
pUD3-∆scpB construction	AAAACTGCAGTAGGCGAGGCTCAGGGTCTC	For PCR of scpB ORF and upstream and downstream 1-kb regions
	AAAAGTCGACTCTCGTCAATGACTTCTGGC	For PCR of scpB ORF and upstream and downstream 1-kb regions
	GCTACCACCTGAGGAGAAC	For inverse PCR
	AGTTTTTCTAGGCCCTATAG	For inverse PCR
pUD3-∆smc∆scpA construction	CCACACCTAAATCTTGGAGAAGAG	For inverse PCR using pUD3-∆smc as a template
	GTCGACTCTAGAGGATCCCCGGGTAC	For inverse PCR using pUD3-∆smc as a template
	AAGATTTAGGTGTGGTCAAACATGGGGAAGGTAGAC	For PCR of an 1-kb region downstream of scpA ORF
	TCCTCTAGAGTCGACTATGAGGTCTCGTCTGAGGTAC	For PCR of an 1-kb region downstream of scpA ORF
pUD3-∆trmBL2 construction	TACCGAGCTCGAATTCAGCACACGAGGCCATAAGAC	For PCR using the KCP1 genome as a template
	CCATGATTACGAATTCTGGAGGGCTTATAAGAACTTC	For PCR using the KCP1 genome as a template
pUD3-∆TK0795 construction	TACCGAGCTCGAATTCTGCTGGGACTCGACATATTC	For PCR of an 1-kb region upstream of trmBL2 ORF
	TCCATCATGTGAACCACCGAGGTAATGTG	For PCR of an 1-kb region upstream of trmBL2 ORF
	TGGTTCACATGATGGACTTCAGAGTCGTAAC	For PCR of an 1-kb region downstream of trmBL2 ORF
	CCATGATTACGAATTCAACCTGGAATCTCACCTCTG	For PCR of an 1-kb region downstream of trmBL2 ORF
pUD3-∆dif construction	GACGGCCAGTGCCAAGCTTGCATGCGCACCACAGATTGTGGACAATG	For PCR of an 1-kb region upstream of dif
	GCTCGCTATTGTTCATTAGTACTGCAGTACAAAAATGGGCAC	For PCR of an 1-kb region upstream of dif
	GCCCATTTTTGTACTGCAGTACTAATGAACAATAGCGAGCATAGA	For PCR of an 1-kb region downstream of dif
	GAGCTCGGTACCCGGGGATCCGGTTGCACAGATGCTCGTC	For PCR of an 1-kb region downstream of dif
pUC118-∆xerA construction	TACCGAGCTCGAATTCATGGCAATAGTTGACGTAAGGATTC	For PCR of an 1-kb region upstream of xerA ORF
	TGCGGCAGTCACTCATTGTCCATACCCTTC	For PCR of an 1-kb region upstream of xerA ORF
	TGGTTTGAGAAAGCTTCATTCTTCCCCGAG	For PCR of an 1-kb region downstream of xerA ORF
	CCATGATTACGAATTCTCGGACTTATTGACGAGAGAG	For PCR of an 1-kb region downstream of xerA ORF
	ATGAGTGACTGCCGCAACGCGCATTTTGC	For PCR of pyrF
	AAGCTTTCTCAAACCACCTCCAGAATTTC	For PCR of pyrF
pUC19-difL construction	ATTACGCCAAGCTTGCATGCTCGTCTCAATGTATCTCTCGGA
	CGGTACCCGGGGATCCCCACCAAGATGTAAGCATAATC
pUC19-difR construction	CGGTACCCGGGGATCGCTAGCTACCAGCTGAAGCT
	ATTACGCCAAGCTTGCATGCGGTGTTCTCGGCATCTAAAGC
pUC19-kanR construction	ATTACGCCAAGCTTGCATGCGTGGCACTTTTCGGGGAAATG
	CGGTACCCGGGGATCTCAGAAGAACTCGTCAAGAAGG
Synthesis of biotinylated DNA probes	ACCATGATTACGCCAAGCTTG	5'-biotinylated, HPLC-purified
	CAGTGAATTCGAGCTCGGTAC
